# PCLIPtools: A Robust Framework for Identifying RNA-Protein Interaction Sites from PAR-CLIP experiments

**DOI:** 10.1101/2025.11.17.688892

**Authors:** Ahsan H. Polash, Markus Hafner

## Abstract

PAR-CLIP is a widely used method for identifying binding sites of RNA-binding proteins (RBPs) transcriptome-wide. A characteristic T-to-C transition in the sequenced cDNA pinpoints the site of RBP-RNA crosslinking and is induced by the use of a photoreactive uridine analogue, 4-thiouridine (4SU). As with other systems-wide methods, PAR-CLIP, too, is prone to false discoveries as the T-to-C signal might result from systematic noise, pre-existing SNPs, and PCR errors. Therefore, rigorous statistical methods are required for analyzing PAR-CLIP data. The few existing tools to analyze PAR-CLIP data lack updates and sufficient documentation, and often fail to process current higher-depth sequencing data. Here we report PCLIPtools, a lightweight, customizable suite for analyzing PAR-CLIP data. PCLIPtools considers the read depth, T-to-C transitions, and the other mutations to statistically estimate high-confidence interaction sites. Benchmarking shows that PCLIPtools identifies more functionally significant targets than the current standard tool, PARalyzer, without losing high-confidence sites and outperforming it in runtime. Exploratory analyses show PCLIPtools’ specific targets are enriched for read depth and T-to-C conversion, supporting their validity. With simplicity, robustness, and speed, PCLIPtools improves the precision of PAR-CLIP data analysis while being accessible to experimental RNA biologists. PCLIPtools can be found on github (https://github.com/paulahsan/pcliptools).

**Graphical Abstract:** 
