## Supplementary Table for "PCLIPtools: A Robust Framework for Identifying RNA-Protein Interaction Sites from PAR-CLIP experiments"

### Sheet: read and adpater metrics
Supplemetary Table1: Reads derived from three replicates of MATR3 PAR-CLIP across different steps of data analysis pipeline
	MATR3 PAR-CLIP
	Rep1	Rep2	Rep3
Reads in Fastq	31573841	35355821	36831848
Total reads processed:	13481987	17396892	11988390
Reads with adapters:	12322994	16279256	11294251
Reads with adapters (Percentage):	91.4	93.6	94.2
3' NNTGACTGTGGAATTCTCGGGTGCCAAGG Trimmed	11778678	15789011	10919878
5' GTTCAGAGTTCTACAGTCCGACGATC Trimmed	544316	490245	374373
STAR aligned reads	16604021	19302862	14736229
STAR aligned unique mapper	7004575	8835989	6222439
Bowtie aligned unique mapper	6906161	8827435	6312460

### Sheet: cluster number and overlap metr
Supplementary Table2: Details statistics of the resulting clusters from different pipelines.
A. Number of yielded clusters for different pipelines
	BOWT-PARalyzer	STAR-PCLIPtools	STAR-PARalyzer		STAR-PCLIPtools FDR >= 0.05
Rep1	116661	246270	99551		21582
Rep2	114794	319431	99850		25972
Rep3	109165	193332	95240		19868
mean	113540	253011	98213.7
B. Comparison of clusters between PARalyzer and PCLIPtools with different aligners of choice
	only BOWT-PARalyzer		Common		only STAR-PCLIPtools
	number	percent	number	percent	number	percent
Rep1	101302	36	56436	20	126795	45
Rep2	98959	32	61499	20	147619	48
Rep3	95089	39	49328	20	101271	41
C. Comparison of clusters between PARalyzer and PCLIPtools with same STAR derived alignment.
	only STAR-PARalyzer		Common		only STAR-PCLIPtools
	number	percent	number	percent	number	percent
Rep1	91845	35	51256	19	121024	46
Rep2	91789	32	56449	19	141713	49
Rep3	86772	38	47028	20	95844	42
